# Limited overlap in RNA virome composition among rabbits and their ectoparasites reveals barriers to virus transmission

**DOI:** 10.1101/812081

**Authors:** Jackie E. Mahar, Mang Shi, Robyn N. Hall, Tanja Strive, Edward C. Holmes

**Author notes:** Corresponding author: Edward C. Holmes, Marie Bashir Institute for Infectious Disease and Biosecurity, Charles Perkins Centre, School of Life and Environmental Sciences and Sydney Medical School, The University of Sydney, Sydney, NSW 2006, Australia.

## Abstract

Ectoparasites play an important role in virus transmission among vertebrates. However, little is known about the extent and composition of viruses that pass between invertebrates and vertebrates. In Australia, flies and fleas support the mechanical transmission of viral biological controls against wild rabbits - rabbit haemorrhagic disease virus (RHDV) and myxoma virus. We compared virome structure and composition in rabbits and these associated ectoparasites, sequencing total RNA from multiple tissues and gut contents of wild rabbits, fleas collected from these rabbits, and flies trapped sympatrically. Meta-transcriptomic analyses identified 50 novel viruses from multiple RNA virus families. Rabbits and their ectoparasites were characterised by markedly different viromes: although viral contigs from six virus families/groups were found in both rabbits and ectoparasites, none were vertebrate-associated. A novel calicivirus and picornavirus detected in rabbit caecal content were vertebrate-specific: the newly detected calicivirus was distinct from known rabbit caliciviruses, while the novel picornavirus clustered with the *Sapeloviruses*. Several *Picobirnaviridae* were also identified, falling in diverse phylogenetic positions suggestive of an association with co-infecting bacteria. The remaining viruses found in rabbits, and all those from ectoparasites, were likely associated with invertebrates, plants and co-infecting endosymbionts. While no full genomes of vertebrate-associated viruses were detected in ectoparasites, suggestive of major barriers to biological transmission with active replication, small numbers of reads from rabbit astrovirus, RHDV and other lagoviruses were present in flies. This supports the role of flies in the mechanical transmission of RHDV and implies that they may assist the spread of astroviruses.
