## Supplementary Table 2 for "Limited overlap in RNA virome composition among rabbits and their ectoparasites reveals barriers to virus transmission"

### Sheet: Sheet1
					Abundance			Blastx top hit to known viruses
Super-family	Contig ID	Virus name (newly defined species italicised)	Strain name	Source	Number of reads (expected counts)	% of non-rRNA reads	length (nt)	Subject title	% identity	evalue
Bunya-Arena	GudgCaA_DN61930_c0_g1_i1_len6604	Peralta bunya-like virus	GudgCaA_DN61930-20	Calliphora augur	72138	0.129335	6604	ARO50046.1 RNA-dependent RNA polymerase [Apis bunyavirus 2]	64	0
Bunya-Arena	GUNCaA_DN70300_c0_g1_i1_len6600	Peralta bunya-like virus	GUNCaA_DN70300-81	Calliphora augur	86911	0.152246	6600	ARO50046.1 RNA-dependent RNA polymerase [Apis bunyavirus 2]	64	0
Bunya-Arena	GUNChsp_Assembly_Contig_1_seqs2_len2746	Linetti bunya-like virus	GUNChsp_Contig1-7	Chrysomya rufifacies/albiceps	239	0.000443104	2746	AUF41956.1 RNA-dependent RNA polymerase [Phytomonas sp. TCC231 leishbunyavirus 1]	35	7.3e-134
Bunya-Arena	GudgCaA_DN13203_c0_g1_i1_len7067	Santiago bunya-like virus	GudgCaA_DN13203-19	Calliphora augur	369787	0.662983	7067	YP_009330281.1 RNA-dependent RNA polymerase [Hubei diptera virus 4]	53.4	0
Bunya-Arena	GudgF_DN16962_c0_g2_i1_len5459	Santiago bunya-like virus	GudgF_DN16962-31	Spilopsyllus cuniculi	595	0.0010451	5459	YP_009330281.1 RNA-dependent RNA polymerase [Hubei diptera virus 4]	55.9	0
Bunya-Arena	GUNCaA_DN61233_c0_g1_i2_len7067	Santiago bunya-like virus	GUNCaA_DN61233-76	Calliphora augur	262223	0.459348	7067	YP_009330281.1 RNA-dependent RNA polymerase [Hubei diptera virus 4]	53.4	0
Bunya-Arena	GUNSasp_DN85095_c0_g1_i1_len4560	Boyle bunya-like virus	GUNSasp_DN85095-208	Sarcophaga impatiens	394	0.000732612	4560	ASN64748.1 RNA-dependent RNA polymerase [Crithidia otongatchiensis virus]	27.9	6.2e-106
Bunya-Arena	GUNF_DN10641_c0_g1_i1_len1093	Rayholt bunya-like virus	GUNF_DN10641-142	Spilopsyllus cuniculi	79	0.000138821	1093	APG79255.1 RNA-dependent RNA polymerase [Jingmen bunya-like virus 1]	48.5	1.7e-86
Bunya-Arena	GUNF_Assembly_Contig_3_seqs2_len1853	Rayholt bunya-like virus	GUNF_Contig3-14	Spilopsyllus cuniculi	91.18	0.000160224	1853	APG79357.1 RNA-dependent RNA polymerase [Xingshan nematode virus 3]	41.9	7.8e-132
Picorna-Calici	GUN_CC_Assembly_Contig_2_seqs2_len4231	Racaecavirus	GUNCC_Contig2-2	Oryctolagus cuniculus caecal content	392	0.000931097	4231	ACQ44561.1 polyprotein [Calicivirus pig/F15-10/CAN]	46.7	0
Picorna-Calici	GUN_CC_Assembly_Contig_1_seqs2_len6555	Racaecavirus	GUNCC_Contig1-13	Oryctolagus cuniculus caecal content	906	0.00215198	6555	ACQ44561.1 polyprotein [Calicivirus pig/F15-10/CAN]	43.7	0
Picorna-Calici	GUNSasp_Assembly_Contig_1_seqs2_len9531	Goose dicistrovirus	GUNSasp_Contig1-5	Sarcophaga impatiens	143550	0.26692	9531	AMO03208.1 putative nonstructural polyprotein [Empeyrat virus]	88	0
Picorna-Calici	GUNChV_Assembly_Contig_1_seqs3_len1025	Gungahlin Chrysomya dicistrovirus	GUNChV_Contig1-1	Chrysomya varipes	44	7.45768e-05	1025	AWK77854.1 nonstructural polyprotein [Bundaberg bee virus 1]	51.8	2.5e-95
Flaviviridae	GudgUn_Assembly_Contig_2_seqs3_len2267	Shayang fly virus 4	GudgUn_Contig2	Musca vetustissima	254	0.000477622	2267	YP_009179225.1 polyprotein [Shayang fly virus 4]	65.8	5.3e-215
Hypoviridae	GudgCaA_DN63681_c0_g1_i1_len727	Dilkington hypovirus	GudgCaA_DN63681-1	Calliphora augur	39	6.99222e-05	727	YP_009333562.1 polyprotein [Beihai sipunculid worm virus 6]	26.4	2.9e-21
Picorna-Calici	GudgF_Assembly_Contig_1_seqs4_len2434	ACT flea iflavirus	GudgF_Contig1-207	Spilopsyllus cuniculi	5427.77	0.00953372	2434	YP_009330055.1 hypothetical protein [Hubei picorna-like virus 31]	44.4	4e-176
Picorna-Calici	GUNF_Assembly_Contig_8_seqs2_len1996	ACT flea iflavirus	GUNF_Contig8-195	Spilopsyllus cuniculi	5900.38	0.0103683	1996	YP_009330055.1 hypothetical protein [Hubei picorna-like virus 31]	47.7	9.5e-160
Mono-Chu	GudgCaA_DN63315_c1_g1_i1_len12763	Gudgenby Calliphora mononega-like virus	GudgCaA_DN63315-6	Calliphora augur	66379.4	0.11901	12763	AJG39135.1 RNA-dependent RNA polymerase, partial [Shuangao Fly Virus 2]	40.3	0
Narna-Levi	Gudg_CC_DN40323_c0_g1_i1_len2814	Knope narnavirus	GudgCC_DN40323-16	Oryctolagus cuniculus caecal content	2393.95	0.00596953	2814	AWY11206.1 putative RNA-dependent RNA polymerase [Melbourne fly narnavirus 1]	24.6	3e-10
Narna-Levi	GUN_CC_DN53205_c0_g1_i2_len2833	Dwyer narnavirus	GUNCC_DN53205-15	Oryctolagus cuniculus caecal content	401.32	0.000953235	2833	YP_009465716.1 RNA-dependent RNA polymerase [Erysiphe necator mitovirus 2]	24.9	2.6e-09
Narna-Levi	Gudg_CC_DN40210_c0_g1_i3_len2140	Dwyer narnavirus	GudgCC_DN40210-32	Oryctolagus cuniculus caecal content	175.15	0.000436753	2140	YP_009465716.1 RNA-dependent RNA polymerase [Erysiphe necator mitovirus 2]	24.6	8.7e-10
Narna-Levi	Gudg_CC_DN40006_c0_g1_i1_len2234	Jeanralphio narnavirus	GudgCC_DN40006-28	Oryctolagus cuniculus caecal content	1931.01	0.00481515	2234	ASM94089.1 putative RNA-dependent RNA polymerase [Barns Ness dog whelk narna-like virus 1]	25.7	2.8e-35
Narna-Levi	GUN_CC_DN53793_c0_g1_i1_len2200	Lilsebastian narnavirus	GUNCC_DN53793-107	Oryctolagus cuniculus caecal content	3929	0.00933235	2200	YP_009333146.1 RNA-dependent RNA polymerase [Beihai narna-like virus 26]	30.2	1.4e-47
Narna-Levi	Gudg_CC_DN40000_c0_g1_i1_len2157	Lilsebastian narnavirus	GudgCC_DN40000-108	Oryctolagus cuniculus caecal content	556.58	0.00138788	2157	YP_009333146.1 RNA-dependent RNA polymerase [Beihai narna-like virus 26]	30.4	1.4e-47
Narna-Levi	Gudg_CC_DN39874_c0_g1_i1_len2619	Callamezzo narnavirus	GudgCC_DN39874-22	Oryctolagus cuniculus caecal content	327.82	0.000817449	2619	YP_009336749.1 RNA-dependent RNA polymerase [Hubei narna-like virus 22]	38.7	2.8e-111
Narna-Levi	GUN_CC_DN51633_c0_g2_i1_len2192	Orin narnavirus	GUNCC_DN51633-30	Oryctolagus cuniculus caecal content	230	0.000546307	2192	ASM94067.1 putative RNA-dependent RNA polymerase, partial [Barns Ness breadcrumb sponge narna-like virus 2]	31.7	6.2e-19
Narna-Levi	GUN_CC_DN51633_c0_g1_i1_len2356	Orin narnavirus	GUNCC_DN51633-27	Oryctolagus cuniculus caecal content	178.13	0.000423103	2356	ASM94067.1 putative RNA-dependent RNA polymerase, partial [Barns Ness breadcrumb sponge narna-like virus 2]	31.2	1.3e-17
Narna-Levi	GudgUn_DN53489_c0_g1_i2_len2860	Haverford narnavirus	GudgUn_DN53489	Musca vetustissima	372705	0.700835	2860	AGW51768.1 putative RNA-dependent RNA polymerase-like protein, partial [uncultured virus]	39.8	9.5e-161
Narna-Levi	GUNF_DN24600_c0_g1_i1_len2586	Tynnyfer naranavirus	GUNF_DN24600-23	Spilopsyllus cuniculi	1109	0.00194876	2586	NP_660178.1 RNA-dependent RNA polymerase [Saccharomyces 20S RNA narnavirus]	31.2	1e-57
Narna-Levi	GudgF_DN16878_c0_g1_i1_len1735	Tynnyfer naranavirus	GudgF_DN16878-34	Spilopsyllus cuniculi	270	0.000474247	1735	NP_660178.1 RNA-dependent RNA polymerase [Saccharomyces 20S RNA narnavirus]	35.6	7.7e-49
Narna-Levi	GUN_CC_DN51264_c0_g1_i1_len2568	Traeger narnavirus	GUNCC_DN51264-106	Oryctolagus cuniculus caecal content	320	0.00076008	2568	AVZ65960.1 RNA-dependent RNA polymerase [Leptosphaeria biglobosa mitovirus 1]	30.5	2.3e-20
Narna-Levi	GUNSasp_DN25873_c0_g1_i1_len2397	Annperkins narnavirus	GUNSasp_DN25873-26	Sarcophaga impatiens	173	0.00032168	2397	AQM32767.1 replicase [Agaricus bisporus mitovirus 1]	38	1.6e-100
Narna-Levi	GUN_CC_DN51952_c0_g1_i1_len2805	Gergich narnavirus	GUNCC_DN51952-20	Oryctolagus cuniculus caecal content	898	0.00213297	2805	AEP83726.1 RNA-dependent RNA polymerase [Tuber excavatum mitovirus]	29.8	4.1e-15
Narna-Levi	GudgCaA_DN58802_c0_g1_i1_len2965	Meagle narnavirus	GudgCaA_DN58802-99	Calliphora augur	7410.38	0.0132859	2965	YP_009337783.1 RNA-dependent RNA polymerase [Hubei narna-like virus 15]	44.8	1.3e-216
Narna-Levi	GudgF_Assembly_Contig_1_seqs4_len2882	Meagle narnavirus	GudgF_Contig1-95	Spilopsyllus cuniculi	209	0.000367102	2882	YP_009337783.1 RNA-dependent RNA polymerase [Hubei narna-like virus 15]	44.8	1.6e-216
Narna-Levi	GUNCaA_DN59031_c0_g1_i1_len2895	Meagle narnavirus	GUNCaA_DN59031-101	Calliphora augur	134612	0.235806	2895	YP_009337783.1 RNA-dependent RNA polymerase [Hubei narna-like virus 15]	44.9	4.2e-217
Narna-Levi	Gudg_CC_Assembly_Contig_1_seqs2_len1724	Wyatt narnavirus	GudgCC_Contig1-4	Oryctolagus cuniculus caecal content	150	0.000374039	1724	YP_009336767.1 RNA-dependent RNA polymerase [Hubei narna-like virus 23]	35.7	5.7e-76
Narna-Levi	GUN_CC_DN49696_c0_g1_i1_len1942	Wyatt narnavirus	GUNCC_DN49696-33	Oryctolagus cuniculus caecal content	193	0.000458423	1942	YP_009336767.1 RNA-dependent RNA polymerase [Hubei narna-like virus 23]	34.7	1.4e-78
Narna-Levi	GUN_CC_DN54382_c3_g1_i4_len3266	Swanson narnavirus	GUNCC_DN54382-8	Oryctolagus cuniculus caecal content	26869.8	0.0638224	3266	YP_009333140.1 RNA-dependent RNA polymerase [Beihai narna-like virus 21]	25.5	9.8e-29
Narna-Levi	GUNSasp_DN26499_c0_g1_i2_len3159	Middlebrook narnavirus	GUNSasp_DN26499-124	Sarcophaga impatiens	13912.2	0.0258687	3159	AYP67570.1 RNA-dependent RNA polymerase [Wangarabell virus]	28	3.6e-60
Narna-Levi	GUNSasp_DN39104_c0_g1_i1_len2844	Ludgate narnavirus	GUNSasp_DN39104-14	Sarcophaga impatiens	4089	0.00760317	2844	APG77120.1 hypothetical protein, partial [Hubei narna-like virus 16]	50.7	1.5e-142
Tombus-Noda	GUNChsp_DN2936_c0_g1_i1_len3082	Gungahlin Chrysomya noda-like virus	GUNChsp_DN2936-39	Chrysomya rufifacies/albiceps	4158	0.00770889	3082	ABS29339.1 protein A [Flock House virus]	92.8	0
Orthomyxo	GudgCaA_DN48263_c0_g1_i1_len2427	Jingshan Fly Virus 1	GudgCaA_DN48263-1	Calliphora augur	38513.2	0.0690495	2427	AJG39084.1 PB1 [Jingshan Fly Virus 1]	69	0
Orthomyxo	GUNCaA_DN56283_c0_g1_i1_len2428	Jingshan Fly Virus 1	GUNCaA_DN56283-7	Calliphora augur	28717	0.050305	2428	AJG39084.1 PB1 [Jingshan Fly Virus 1]	68.9	0
Partiti-Picobirna	GUNCaA_DN50977_c0_g1_i1_len1563	Costanza partiti-like virus	GUNCaA_DN50977-58	Calliphora augur	114409	0.200415	1563	APG78331.1 RdRp [Wuhan house centipede virus 7]	78.5	2.8e-231
Partiti-Picobirna	GudgCaA_DN8363_c0_g1_i1_len1544	Costanza partiti-like virus	GudgCaA_DN8363-23	Calliphora augur	68982	0.123676	1544	APG78331.1 RdRp [Wuhan house centipede virus 7]	78.5	2.1e-231
Partiti-Picobirna	GudgF_DN14984_c0_g1_i1_len1506	Costanza partiti-like virus	GudgF_DN14984-25	Spilopsyllus cuniculi	153	0.00026874	1506	APG78331.1 RdRp [Wuhan house centipede virus 7]	78.5	2e-231
Partiti-Picobirna	Gudg_CC_DN37197_c0_g2_i1_len1853	Benes partiti-like virus	GudgCC_DN37197-6	Oryctolagus cuniculus caecal content	426	0.00106227	1853	AWV66996.1 RdRp, partial [Lysoka partiti-like virus]	51	1.4e-136
Partiti-Picobirna	Gudg_CC_DN40051_c0_g3_i1_len1415	Newman partiti-like virus	GudgCC_DN40051-9	Oryctolagus cuniculus caecal content	170	0.000423911	1415	APG78299.1 RdRp, partial [Hubei partiti-like virus 55]	55.5	5.6e-138
Partiti-Picobirna	Gudg_CC_DN40051_c0_g1_i2_len1866	Puddy partiti-like virus	GudgCC_DN40051-107	Oryctolagus cuniculus caecal content	1028.97	0.00256583	1866	APG78299.1 RdRp, partial [Hubei partiti-like virus 55]	57.9	2.8e-153
Partiti-Picobirna	GUN_CC_DN48126_c0_g1_i1_len1252	Lippman partiti-like virus	GUNCC_DN48126-40	Oryctolagus cuniculus caecal content	146	0.000346786	1252	APG78297.1 RdRp [Hubei partiti-like virus 53]	31.5	3e-26
Partiti-Picobirna	GUN_CC_DN146283_c0_g1_i1_len1569	Bania partiti-like virus	GUNCC_DN146283-31	Oryctolagus cuniculus caecal content	327	0.000776706	1569	AWV66999.1 RdRp, partial [Lysoka partiti-like virus]	29.2	3.2e-25
Partiti-Picobirna	GUN_CC_DN52006_c0_g1_i1_len1845	Davola partiti-like virus	GUNCC_DN52006-47	Oryctolagus cuniculus caecal content	2687.5	0.00638348	1845	AWV67006.1 RdRp, partial [Lysoka partiti-like virus]	39.4	2.2e-86
Partiti-Picobirna	GUN_CC_DN51687_c0_g1_i1_len1798	Chiles partiti-like virus	GUNCC_DN51687-45	Oryctolagus cuniculus caecal content	266	0.000631816	1798	AWV67006.1 RdRp, partial [Lysoka partiti-like virus]	34.2	4.3e-42
Partiti-Picobirna	GUNCaV_DN27742_c0_g1_i2_len1456	Vandelay partiti-like virus	GUNCaV_DN27742-73	Calliphora vicina	21511.7	0.0393435	1456	APG78266.1 RdRp [Hubei diptera virus 19]	74.9	1.2e-217
Partiti-Picobirna	GUNSasp_DN42414_c4_g1_i1_len1978	Varnsen partiti-like virus	GUNSasp_DN42414-100	Sarcophaga impatiens	97.86	0.000181963	1978	APG78199.1 RdRp [Wuhan insect virus 24]	60.3	1.2e-133
Partiti-Picobirna	GUNCaV_DN27884_c0_g2_i1_len1565	Pennypacker partiti-like virus	GUNCaV_DN27884-80	Calliphora vicina	11215	0.0205115	1565	APG78331.1 RdRp [Wuhan house centipede virus 7]	78	7.3e-232
Partiti-Picobirna	GUNCaV_Assembly_Contig_1_seqs2_len1364	Pennypacker partiti-like virus	GUNCaV_Contig1-3	Calliphora vicina	10875.8	0.0198911	1364	APG78331.1 RdRp [Wuhan house centipede virus 7]	76.9	2.2e-208
Partiti-Picobirna	GUNCaV_DN27464_c0_g1_i3_len1704	Vannostrand partiti-like virus	GUNCaV_DN27464-124	Calliphora vicina	97138.9	0.177661	1704	YP_009337870.1 RdRp [Hubei diptera virus 17]	50.3	1.3e-154
Partiti-Picobirna	GudgCaA_DN45966_c0_g1_i1_len1868	Sacamano partiti-like virus	GudgCaA_DN45966-20	Calliphora augur	557	0.000998633	1868	ATS94412.1 RNA-dependent RNA polymerase [Podosphaera prunicola partitivirus 2]	50.1	5.2e-160
Partiti-Picobirna	GUNCaV_DN24021_c0_g1_i1_len1841	Sacamano partiti-like virus	GUNCaV_DN24021-61	Calliphora vicina	791	0.00144669	1841	ATS94412.1 RNA-dependent RNA polymerase [Podosphaera prunicola partitivirus 2]	50.3	1e-160
Partiti-Picobirna	GUN_CC_DN50774_c0_g1_i1_len1551	Peterman partiti-like virus	GUNCC_DN50774-44	Oryctolagus cuniculus caecal content	531	0.00126126	1551	APG78298.1 RdRp [Hubei partiti-like virus 54]	36.9	1.1e-57
Partiti-Picobirna	GUN_CC_DN49356_c0_g2_i1_len1631	Whatley partiti-like virus	GUNCC_DN49356-41	Oryctolagus cuniculus caecal content	641.11	0.0015228	1631	AWV67005.1 RdRp, partial [Lysoka partiti-like virus]	60	3.5e-168
Partiti-Picobirna	GUN_CC_Assembly_Contig_1_seqs2_len1085	Lloydbraun partiti-like virus	GUNCC_Contig1-1	Oryctolagus cuniculus caecal content	78.78	0.000187122	1085	AWV66998.1 RdRp, partial [Lysoka partiti-like virus]	53.2	1.1e-104
Partiti-Picobirna	GUN_CC_DN52874_c0_g1_i1_len1736	Thedrake partiti-like virus	GUNCC_DN52874-52	Oryctolagus cuniculus caecal content	1972.62	0.00468546	1736	AWV66989.1 RdRp, partial [Lysoka partiti-like virus]	43.7	2.5e-87
Partiti-Picobirna	GUN_CC_DN4091_c0_g1_i1_len1944	Mischke partiti-like virus	GUNCC_DN4091-37	Oryctolagus cuniculus caecal content	276	0.000655569	1944	APG78314.1 RdRp [Wuhan pillworm virus 4]	30.2	7.1e-59
Partiti-Picobirna	Gudg_CC_DN36705_c0_g1_i1_len1712	Rabbit picobirnavirus 1	GudgCC_DN36705-18	Oryctolagus cuniculus caecal content	523	0.00130415	1712	AVA30701.1 RNA-dependent RNA polymerase [Picobirnavirus sp.]	66.9	1.4e-212
Partiti-Picobirna	Gudg_CC_DN11699_c0_g1_i1_len1225	Rabbit picobirnavirus 2	GudgCC_DN11699-9	Oryctolagus cuniculus caecal content	92	0.00022941	1225	AVD54062.1 RNA-dependent RNA polymerase, partial [Macaque picobirnavirus 26]	58.8	4.7e-141
Partiti-Picobirna	GUN_CC_DN52067_c0_g2_i4_len1380	Rabbit picobirnavirus 3	GUNCC_DN52067-51	Oryctolagus cuniculus caecal content	30.14	7.159e-05	1380	AVD97094.1 RNA-dependent RNA polymerase, partial [Picobirnavirus sp.]	67.7	7.3e-167
Partiti-Picobirna	GUN_CC_DN52067_c0_g2_i3_len1662	Rabbit picobirnavirus 3	GUNCC_DN52067-50	Oryctolagus cuniculus caecal content	124.83	0.000296502	1662	AVD97094.1 RNA-dependent RNA polymerase, partial [Picobirnavirus sp.]	67	2.1e-205
Partiti-Picobirna	GUN_CC_DN55511_c0_g1_i1_len1665	Rabbit picobirnavirus 4	GUNCC_DN55511-53	Oryctolagus cuniculus caecal content	178	0.000422794	1665	BAJ53293.1 RNA dependent RNA polymerase, partial [Human picobirnavirus]	72.3	1.2e-229
Partiti-Picobirna	GUN_CC_DN52067_c0_g3_i1_len1641	Rabbit picobirnavirus 5	GUNCC_DN52067-52	Oryctolagus cuniculus caecal content	2061.19	0.00489584	1641	AVX53286.1 RNA-dependent RNA polymerase [Marmot picobirnavirus]	62.5	3.2e-193
Partiti-Picobirna	GUN_CC_DN52067_c0_g1_i1_len1661	Rabbit picobirnavirus 5	GUNCC_DN52067-47	Oryctolagus cuniculus caecal content	393.2	0.000933948	1661	AVX53286.1 RNA-dependent RNA polymerase [Marmot picobirnavirus]	62.6	1.4e-193
Partiti-Picobirna	GUN_CC_DN841_c0_g1_i1_len1696	Rabbit picobirnavirus 6	GUNCC_DN841-58	Oryctolagus cuniculus caecal content	207.62	0.000493149	1696	AAG53583.1 RNA-dependent RNA polymerase [Human picobirnavirus]	70.6	1.1e-228
Partiti-Picobirna	GUN_CC_DN50711_c0_g1_i3_len1665	Rabbit picobirnavirus 7	GUNCC_DN50711-46	Oryctolagus cuniculus caecal content	266.67	0.000633408	1665	AVX53299.1 RNA-dependent RNA polymerase [Marmot picobirnavirus]	65.4	7.8e-208
Partiti-Picobirna	GUN_CC_DN50711_c0_g1_i1_len1244	Rabbit picobirnavirus 7	GUNCC_DN50711-44	Oryctolagus cuniculus caecal content	51.08	0.000121328	1244	BAJ53293.1 RNA dependent RNA polymerase, partial [Human picobirnavirus]	63	7.8e-152
Partiti-Picobirna	GUN_CC_DN26220_c0_g1_i1_len1731	Rabbit picobirnavirus 8	GUNCC_DN26220-42	Oryctolagus cuniculus caecal content	363	0.000862215	1731	AIY31288.1 putative RNA-dependent RNA polymerase [Dromedary picobirnavirus]	66.9	3.6e-216
Partiti-Picobirna	GUN_CC_DN130704_c0_g1_i1_len1061	Rabbit picobirnavirus 9	GUNCC_DN130704-35	Oryctolagus cuniculus caecal content	48	0.000114012	1061	AVD97044.1 RNA-dependent RNA polymerase, partial [Picobirnavirus sp.]	60.9	2.1e-126
Picorna-Calici	GUN_CC_DN53589_c0_g2_i1_len7599	Orycavirus	GUNCC_DN53589-3	Oryctolagus cuniculus caecal content	9796	0.0232679	7599	AEM23658.1 polyprotein [Bat picornavirus 1]	43.8	0
Reo	GudgCaA_DN114673_c0_g1_i1_len4061	Hubei reo-like virus 14	GudgCaA_DN114673-2	Calliphora augur	4142	0.0074261	4061	APG79087.1 RdRp [Hubei reo-like virus 14]	83.4	0
Reo	GUNChsp_DN36586_c0_g3_i1_len3659	Bobbyc reovirus	GUNChsp_DN36586-22	Chrysomya rufifacies/albiceps	1812	0.00335943	3659	AKH40310.1 putative polymerase [Bloomfield virus]	60.3	0
Reo	GUNCaA_DN53347_c1_g1_i1_len3960	Bobbyc reovirus	GUNCaA_DN53347-8	Calliphora augur	997	0.00174649	3960	AKH40310.1 putative polymerase [Bloomfield virus]	60.3	0
Reo	GUNChV_DN43497_c0_g4_i1_len4133	Bobbyc reovirus	GUNChV_DN43497-27	Chrysomya varipes	5827	0.00987634	4133	AKH40310.1 putative polymerase [Bloomfield virus]	59.7	0
Reo	GUNCaV_DN14360_c0_g1_i1_len4146	Bobbyc reovirus	GUNCaV_DN14360-13	Calliphora vicina	168604	0.308366	4146	AKH40310.1 putative polymerase [Bloomfield virus]	59.7	0
Reo	GUNCaA_DN61780_c0_g1_i2_len4033	Hubei reo-like virus 14	GUNCaA_DN61780-10	Calliphora augur	13179.9	0.0230878	4033	APG79087.1 RdRp [Hubei reo-like virus 14]	83.4	0
Luteo-Sobemo	GudgUn_DN53032_c0_g1_i1_len2693	Rosadiaz solemo-like virus	GudgUn_DN53032-34	Musca vetustissima	230307	0.43307	2693	YP_009330098.1 hypothetical protein 3 [Hubei sobemo-like virus 13]	54.2	3.6e-101
Luteo-Sobemo	GudgUn_DN37174_c0_g1_i1_len2998	Jeffords solemo-like virus	GudgUn_DN37174-10	Musca vetustissima	61183	0.115049	2998	AWA82273.1 putative polymerase [Teise virus]	56.5	2.6e-113
Luteo-Sobemo	GudgF_DN24845_c0_g1_i2_len2741	Mlepnos solemo-like virus	GudgF_DN24845-31	Spilopsyllus cuniculi	34480.7	0.0605643	2741	YP_009342461.1 hypothetical protein [Wuhan heteroptera virus 2]	33.2	1.6e-48
Luteo-Sobemo	GUNF_DN26588_c0_g1_i1_len2736	Mlepnos solemo-like virus	GUNF_DN26588-21	Spilopsyllus cuniculi	181584	0.319084	2736	YP_009342461.1 hypothetical protein [Wuhan heteroptera virus 2]	32.7	4.6e-48
Luteo-Sobemo	GUN_CC_DN53883_c0_g1_i1_len4253	Ryegrass mottle virus	GUNCC_DN53883-16	Oryctolagus cuniculus caecal content	11554	0.0274436	4253	YP_007438853.1 polyprotein P2ab [Ryegrass mottle virus]	99.8	0
Tombus-Noda	Gudg_CC_DN39788_c0_g1_i4_len5252	Merch tombus-like virus	GudgCC_DN39788-15	Oryctolagus cuniculus caecal content	3710.15	0.0092516	5252	YP_009344966.1 hypothetical protein 3 [Jingmen tombus-like virus 2]	29.8	2.2e-14
Tombus-Noda	Gudg_CC_DN38521_c2_g2_i3_len3642	Pilk tombus-like virus	GudgCC_DN38521-5	Oryctolagus cuniculus caecal content	312.63	0.000779572	3642	YP_009344966.1 hypothetical protein 3 [Jingmen tombus-like virus 2]	31.2	4e-15
Tombus-Noda	GUN_CC_DN54311_c0_g1_i4_len5320	Gervais tombus-like virus	GUNCC_DN54311-2	Oryctolagus cuniculus caecal content	393.26	0.00093409	5320	YP_009337712.1 hypothetical protein 2 [Hubei tombus-like virus 36]	27.2	1.5e-18
Toti-Chryso	GUN_CC_DN54384_c0_g1_i4_len5937	Eimeria stiedai RNA virus 1	GUNCC_DN54384-11	Oryctolagus cuniculus caecal content	1223.85	0.00290695	5937	AOM63180.1 RNA-dependent RNA polymerase [Eimeria stiedai RNA virus 1]	46.2	5.6e-248
Toti-Chryso	GUN_CC_DN49375_c0_g1_i1_len1307	Eimeria stiedai RNA virus 1	GUNCC_DN49375-6	Oryctolagus cuniculus caecal content	106	0.000251776	1307	AOM63180.1 RNA-dependent RNA polymerase [Eimeria stiedai RNA virus 1]	82.1	2.1e-208
Toti-Chryso	GUNF_DN27342_c0_g1_i1_len3866	Brent totivirus	GUNF_DN27342-17	Spilopsyllus cuniculi	1315	0.00231075	3866	ALO81041.1 polymerase, partial [Phakopsora pachyrhizi mycovirus]	27.9	1.6e-17
Toti-Chryso	GUNF_DN54338_c0_g1_i1_len2135	Tinsley totivirus	GUNF_DN54338-24	Spilopsyllus cuniculi	100	0.000175722	2135	BAU79519.1 RNA dependent RNA polymerase [Diatom colony associated dsRNA virus 17 genome type B]	26.4	7.1e-28
Toti-Chryso	GUNSasp_DN74957_c0_g1_i1_len5069	Keenan totivirus	GUNSasp_DN74957-34	Sarcophaga impatiens	669	0.00124395	5069	YP_009336917.1 hypothetical protein 3 [Hubei toti-like virus 17]	30	3.3e-31
Hepe-Virga	GudgUn_DN31124_c0_g1_i1_len10340	Hubei virga-like virus 11	GudgUn_DN31124-17	Musca vetustissima	31041	0.0583695	10340	AVK59469.1 replicase protein [Hubei virga-like virus 11]	99.6	0
Hepe-Virga	Gudg_CC_DN40115_c0_g1_i1_len6265	Ribgrass mosaic virus	GudgCC_DN40115-8	Oryctolagus cuniculus caecal content	4526	0.011286	6265	AAK53541.1 RNA replicase read-through component [Youcai mosaic virus]	89.8	0
Hepe-Virga	GUNF_DN15966_c0_g1_i1_len2611	Gungahlin flea-associated bromovirus	GUNF_DN15966-92	Spilopsyllus cuniculi	391	0.000687074	2611	ANE06561.1 polymerase P2 [Prune dwarf virus]	54.8	9.1e-219
Hepe-Virga	GUN_CC_DN54200_c0_g1_i1_len2637	Brome mosaic virus	GUNCC_DN54200-28	Oryctolagus cuniculus caecal content	5508.96	0.0130851	2637	ABF83486.1 2a protein [Brome mosaic virus]	98.4	0
Hepe-Virga	GUNSasp_DN21699_c0_g2_i1_len8431	Pimento virga-like virus	GUNSasp_DN21699-99	Sarcophaga impatiens	18689	0.0347507	8431	AWA82269.1 putative RNA-dependent RNA polymerase [Saiwaicho virus]	35.8	0
Hepe-Virga	GUNCaV_DN28994_c0_g1_i1_len10632	Dougjudy virga-like virus	GUNCaV_DN28994-66	Calliphora vicina	422932	0.773515	10632	YP_009337659.1 hypothetical protein [Hubei virga-like virus 21]	32.6	0
Hepe-Virga	GUN_CC_DN54313_c0_g1_i2_len6285	Ribgrass mosaic virus	GUNCC_DN54313-32	Oryctolagus cuniculus caecal content	8686.01	0.0206314	6285	AAK53541.1 RNA replicase read-through component [Youcai mosaic virus]	89.8	0
Hepe-Virga	GUN_CC_Assembly_Contig_2_seqs2_len2726	Ribgrass mosaic virus	GUNCC_Contig2-107	Oryctolagus cuniculus caecal content	27668.9	0.0657205	2726	AAK53541.1 RNA replicase read-through component [Youcai mosaic virus]	92.2	0
